# The histone variant macroH2A1.1 regulates RNA Polymerase II paused genes within defined chromatin interaction landscapes

**DOI:** 10.1101/2020.01.29.924704

**Authors:** Ludmila Recoules, Alexandre Heurteau, Flavien Raynal, Nezih Karasu, Fatima Moutahir, Fabienne Bejjani, Isabelle Jariel-Encontre, Olivier Cuvier, Thomas Sexton, Anne-Claire Lavigne, Kerstin Bystricky

## Abstract

The histone variant macroH2A1.1 (mH2A1.1) plays a role in cancer development and metastasis-related processes. To determine the underlying molecular mechanisms, we mapped genome-wide localization of endogenous mH2A1.1 in the human breast cancer cell MDA-MB 231. We demonstrate that mH2A1.1 specifically binds to active promoters and enhancers in addition to facultative heterochromatin. Selective knock-down of mH2A1.1 deregulates expression of hundreds of highly active genes. Depending on the chromatin landscape, mH2A1.1 acts through two distinct molecular mechanisms. The first is to limit excessive transcription in a predefined environment and relies on domain recruitment of mH2A1.1 at the promoter and gene body. The second mechanism is specific to RNA Pol II (Pol II) paused genes. It requires recruitment of mH2A1.1 restricted to the TSS of these genes. Moreover, we show that these processes occur in a predefined local 3D genome organization and are largely independent of enhancer-promoter looping. Among the genes activated by mH2A1.1, genes regulating mammary tumor cell migration are mostly dependent on Pol II release for their expression level, unlike other categories of mH2A1.1-regulated genes. We thus identified an intriguing new mode of transcriptional regulation by mH2A1.1 and propose that mH2A1.1 serves as a transcriptional modulator with a potential role in assisting the conversion of promoter-locked RNA polymerase II into a productive and elongated Pol II.
