## Supplementary material for "The histone variant macroH2A1.1 regulates RNA Polymerase II paused genes within defined chromatin interaction landscapes": S2 Table

### Sheet: Feuil1
Antibody	Company	catelog #	Dilution for western blot	Dilution for Immunofluorescence	Amount/ChIP	note	Reference
H3	Abcam	Ab1791	1:2000	-	-	-
GAPDH	Millipore	MAB374	1:500	-	-	-
mH2A1.2	Cell signaling	4827	1:1000	1:200	-	-
mH2A1	Abcam	Ab37264 (Ab αmH2A1)	1:1000	1:300	10 µg	-
mH2A1	Milipore	ABE215	1:1000			ChIPseq & ChIPqPCR
mH2A1.1	Home-made	(Ab αmH2A1.1)	1:1000	1:200	10 µg	ChIPseq & ChIPqPCR
Pol II	Santa Cruz Biotechnology	Pol II (F12) sc-55492			1 µg	ChIPqPCR
Flag	Sigma	F7425	1:500 (5-10 μg)	1:200	-	-
Vimentin	Sigma	V6389	-	1:200	-	-
Tubulin-α	Sigma	T6199	-	1:200	-	-
H3K4me1	Abcam	Ab8895	-	-		ChIPseq	(Bejjani et al., 2021)
H3K4me3	Abcam	Ab8580	-	-		ChIPseq	(Bejjani et al., 2021)
H3K27ac	Abcam	Ab4729	-	-		ChIPseq	(Bejjani et al., 2021)
RNA Pol II	Santa Cruz Biotechnology	sc-55492X	-	-		ChIPseq	(Bejjani et al., 2021)
H3K36me3	Active motif	61101	-	-		ChIPseq	(Bejjani et al., 2021)
H3K27me3	Millipore	07-449	-	-		ChIPseq	(Franco et al., 2018)
H3K9me3	Abcam	ab8898	-	-		ChIPseq	(Franco et al., 2018)
BRD4	Bethyl	A301-985A100				ChIPseq	(Chan et al., 2018)
RING1B	Active Motif	#39663				ChIPseq	(Chan et al., 2018)
PCGF2	Santa Cruz Biotechnology	sc-10744X				ChIPseq	(Chan et al., 2018)
H2AK119ub	Cell signaling	#8240				ChIPseq	(Chan et al., 2018)
Anti-mouse-Peroxidase	Sigma	A2304	1:10.000	-	-	-
Anti-Rabbit-Peroxidase	Sigma	A0545	1:10.000	-	-	-
Anti-Rabbit-Peroxidase	Jackson ImmunoResearch	211-032-171	1:10.000	-	-	-
Alexa Fluor 488 Anti-mouse	Invitrogen	A11029	1:1000	-	-	-
Alexa Fluor 647 Anti-Rabbit	Invitrogen	A21245	1:1000	-	-	-
Anti-Actin (CytoPainter Phalloidin-iFluor 488)	Abcam	ab176753		1:1000
