## Supplementary material for "The histone variant macroH2A1.1 regulates RNA Polymerase II paused genes within defined chromatin interaction landscapes": S3 Table

### Sheet: Feuil1
Summary of ChIPseq, RNAseq data and PCHiC data	Antibody used		GEO accession number	Sequencing method	# total reads (Million)	# STAR uniquely mapped reads	% STAR uniquely mapped reads	Note
	Company	catelog #
H3K4me1	Abcam	Ab#8895	GSM4407526,GSM4407527,	Hi-seq2500	35.5	30.7	87	-
H3K27ac	Abcam	Ab#4729	GSM4407530,GSM4407531,	Hi-seq2500	39.3	34.4	88	-
H3K4me3	Abcam	Ab#8580	GSM4407528,GSM4407529,	Hi-seq2500	39.8	33.8	85	-
H3K36me3	Active motif	#61101		Hi-seq2500	42.8	36.9	86	-
RNA Polymerase II	Santa Cruz Biotechnology	#sc-55492X	GSM4407533,GSM4407534,	Hi-seq2500	49.0	42.3	86	-
mH2A1.1	Home-made	Ab αmH2A1.1	GSM4151570	HiSeq3000	69.8	61.8	88	-
mH2A1	Abcam	Ab#37264 (Ab αmH2A1)	GSM4151571	HiSeq3000	53.4	47.2	88	-
H3K9me3	Abcam	ab#8898	GSM2258862, GSM2258863					(Franco et al., 2018)
H3K27me3	Millipore	#07-449	GSM2258850, GSM2258850					(Franco et al., 2018)
BRD4	Bethyl	A301-985A100	GSM2862187
RING1B	Active Motif	#39663	GSM2862179
PCGF2	Santa Cruz Biotechnology	sc-10744X	GSM2862185
H2AK119ub	Cell signaling	#8240	GSM2862181
RNAseq_WT_Rep1	-	-	GSM4151573	HiSeq3000	67.3	19.9	30	Total RNAseq
RNAseq_WT_Rep2	-	-	GSM4151574	HiSeq3000	54	15.3	28	Total RNAseq
RNAseq_mH2A1.1KD_Rep1	-	-	GSM4151575	HiSeq3000	42.1	10.7	26	Total RNAseq
RNAseq_mH2A1.1KD_Rep2	-	-	GSM4151576	HiSeq3000	26.5	4.6	17	Total RNAseq
PCHIC_WT_Rep1
PCHIC_WT_Rep2
PCHIC_mH2A1.1KD_Rep1
PCHIC_mH2A1.1KD_Rep2
