## Supplementary material for "The histone variant macroH2A1.1 regulates RNA Polymerase II paused genes within defined chromatin interaction landscapes": S5 Table

### Sheet: Feuil1
Peptide, Plasmid and siRNA	targeting sequence (5'-3')	Notes
Peptide used to design Ab-αmH2A1.1	197CQWQADIASIDSDAVVHPTGTDFYIGGEV225
Plasmid Flag-mH2A1.1 mouse
siRNA mH2A1.1 #1_F	GUUGUACAGGCUGACAUUG
siRNA mH2A1.1#1_R	CAAUGUCAGCCUGUACAAC
siRNA mH2A1.1#2_F	CGACAAACACUGACUUCUA	(Dardenne et al, 2011)
siRNA mH2A1.1#2_R	UAGAAGUCAGUGUUUGUCG
siRNA mH2A1.2_F	GGCUUUGAGGUGGAGGCCAUAAUCA	(Dell'Orso et al, 2016)
siRNA mH2A1.2_R	UGAUUAUGGCCUCCACCUCAAAGCC
