## Supplementary material for "The histone variant macroH2A1.1 regulates RNA Polymerase II paused genes within defined chromatin interaction landscapes": S6 Table

### Sheet: Feuil1
qPCR Primers	sequence (5'-3')
mH2A1.1_F	GGCTTCACAGTCCTCTCCAC
mH2A1.1_R	GGTGAACGACAGCATCACTG
mH2A1.2_F	GGCTTCACAGTCCTCTCCAC
mH2A1.2_R	GGATTGATTATGGCCTCCAC
RPLP0_F	TGGCAGCATCTACAACCCTGAA
RPLP0_R	CACTGGCAACATTGCGGACA
MZT1_F	GACAGGATTTCAGCCACCAC
MZT1_R	TTAGCTGCCCAACAAACTGT
CXCL8_F	ACTTTCAGAGACAGCAGAGCA
CXCL8_R	CTTCACACAGAGCTGCAGAA
MAPK6_F	CTCTTCCTCGCCCTCTCTC
MAPK6_R	CAGTGTCGGCTCAGGTCTC
MT1E_F	TGTGCCAAGTGTGCCCAG
MT1E_R	AATCCAGGTTGTGCAGGTTG
HKDC1_F	AGCATGTCTGTACCATCGTCT
HKDC1_R	TGAGGGTGTATCTTGTAGAGGG
COLA1A_F	TGGTTTCGACTTCAGCTTCC
COLA1A_R	ATGTTCTCGATCTGCTGGCT
JUND_F	GACGAGCTCACAGTTCCTCT
JUND_R	TCAGGTTCGCGTAGACAGG
TARS_F	TTGATCATCGGCCAAGGTCC
TARS_R	GGTGAGTCCTGTGAGTGCTC
RPL10A_F	CTTAAGTCCACTCCCCGCC
RPL10A_R	GCCCTCGATGTCCATGTG
Peak1_F	GGTGGCTGTAACTCTCTCGT
Peak1_R	CCAGGCCCCAGATGATAGAG
Peak2_F	AGGCTGGACTTATGGGTTCC
Peak2_R	ACTTTACCCCTCTGTGCCT
Peak3_F	AGCTTCCCAGACTCCCTTTC
Peak3_R	CGTCGCCTAACAATTCCGAG
Peak4_F	AGGTATTTCGTCTGTCCCCG
Peak4_R	CACGGTAAATGCCCCAGAAG
Peak5_F	AAATAATTTCGGCCGGGTCG
Peak5_R	TCGAATTCCTGGGCTCAAGT
Neg.pos_F	TCAGTTAATCCTCCCACCCC
Neg.pos_R	TGACAAACACACAGAACAGACA
Hetero_F	GCAGCTGTTTGTGTTTGGTG
Hetero_R	AGGGAACAGATGAAGGGGTG
RBL1 TSS_F	TGGGCGCCAAACATAATCTG
RBL1 TSS_R	CACCAATCCTTCCCCTCTGT
RBL1 gene body_F	GACGCAGAAGAGGAAATTGGA
RBL1 gene body_R	GCTGTTGAAGGTTATACTCCACA
GTF2H3 TSS_F	AAATAATTTCGGCCGGGTCG
GTF2H3 TSS_R	TCGAATTCCTGGGCTCAAGT
GTF2H3 gene body_F	TCAGTTAATCCTCCCACCCC
GTF2H3 gene body_R	TGACAAACACACAGAACAGACA
E2F3 TSS_F	GGGAGGAGAGAAGGAGGAGA
E2F3 TSS_R	GTGCCCTTTTGTCCATGGAG
E2F3 gene body_F	ACGTCTCTTGGTCTGCTCAC
E2F3 gene body_R	TCTTCTTAATGAGGTGGATGCC
ARRDC3 TSS_F	GCCGGCGTTTCTAGATTCAG
ARRDC3 TSS_R	TGCTGGGAAAGGTGAAGAGT
FAM3C TSS_F	TGACCCACCCATCCTAGAGA
FAM3C TSS_R	CTGTTCTTCTTGGGTGGTGC
HMGA2 TSS_F	ACTTGAATCTTGGGGCAGGA
HMGA2 TSS_R	AGTCGGAAAGCAAAGGAGGA
MDM2 TSS_F	ACCAGCATCTTCGTTCTCCA
MDM2 TSS_R	CCGTGTCGCTGTTACCAAAA
CAPZA2 TSS_F	ATGGAGAGGGTCGTGATGTG
CAPZA2 TSS_R	ATATGGGCTCAGTCTGCGAT
MED13_F	GCCACTAACATAGCGCCATC
MED13_R	CGGCCTCGCGAAATAAATGA
